# Evolution of ACE2 and SARS-CoV-2 Interplay Across 247 Vertebrates

**DOI:** 10.1101/2021.01.28.428568

**Authors:** Tao Zhang, Qunfu Wu, Yicheng Ma, Wenjing Liu, Chengang Zhou, Zhigang Zhang

## Abstract

Severe acute respiratory syndrome coronavirus 2 (SARS-CoV-2) cause the most serious pandemics of Coronavirus Disease 2019 (COVID-19), which threatens human health and public safety. SARS-CoV-2 spike (S) protein uses angiotensin-converting enzyme 2 (ACE2) as recognized receptor for its entry into host cell that contributes to the infection of SARS-CoV-2 to hosts. Using computational modeling approach, this study resolved the evolutionary pattern of bonding affinity of ACE2 in 247 jawed vertebrates to the spike (S) protein of SARS-CoV-2. First, high-or-low binding affinity phenotype divergence of ACE2 to the S protein of SARS-CoV-2 has appeared in two ancient species of jawed vertebrates, *Scyliorhinus torazame* (low-affinity, Chondrichthyes) and *Latimeria chalumnae* (high-affinity, Coelacanthimorpha). Second, multiple independent affinity divergence events recur in fishes, amphibians-reptiles, birds, and mammals. Third, high affinity phenotypes go up in mammals, possibly implying the rapid expansion of mammals might accelerate the evolution of coronaviruses. Fourth, we found natural mutations at eight amino acid sites of ACE2 can determine most of phenotype divergences of bonding affinity in 247 vertebrates and resolved their related structural basis. Moreover, we also identified high-affinity or low-affinity-associated concomitant mutation group.The group linked to extremely high affinity may provide novel potentials for the development of human recombinant soluble ACE2 (hrsACE2) in treating patients with COVID-19 or for constructing genetically modified SARS-CoV-2 infection models promoting vaccines studies. These findings would offer potential benefits for the treatment and prevention of SARS-CoV-2.
