## supplemental material for "Evolution of ACE2 and SARS-CoV-2 Interplay Across 247 Vertebrates"

### Sheet: Table S1
Table S1. Details of affinity prediction between ACE2 PD from 247 vertebrates and the RBD of the S protein of SARS-COV-2
ACE2 Protein Sequence Asscession No. & 247 vertebrate hosts	ΔG (kcal mol-1)a	Kd (nM) at 37℃b	Model-GMQEc	Model-QMEANd	Templatee	Seq Identityf	Seq Similarityg	Template-QSQEh	Template-Resolutioni	Template-Coveragej
A0A1U7QTA1|Mammalia|Rodentia|Mesocricetus auratus	-12.3	2.2	0.97	-0.48	6vw1.2	87.74	0.58	0.76	2.68	1
XP 027288607|Mammalia|Rodentia|Cricetulus griseus	-12.2	2.7	0.97	-0.49	6vw1.2	86.98	0.58	0.72	2.68	1
ACT66274|Mammalia|Rodentia|Phodopus campbelli	-12	3.4	0.96	-0.6	6vw1.2	86.22	0.58	0.76	2.68	1
XP 005358818|Mammalia|Rodentia|Microtus ochrogaster	-11.7	5.5	0.97	-1.09	6vw1.2	86.35	0.58	0.63	2.68	1
XP 006973269|Mammalia|Rodentia|Peromyscus maniculatus	-11.7	5.5	0.97	-1.09	6vw1.2	86.35	0.58	0.63	2.68	1
XP 028743609|Mammalia|Rodentia|Peromyscus leucopus	-11.7	5.7	0.96	-0.44	6vw1.2	86.09	0.58	0.71	2.68	1
XP 008839098|Mammalia|Rodentia|Nannospalax galili	-11.7	5.2	0.96	-0.77	6vw1.2	85.44	0.58	0.76	2.68	1
Q5EGZ1|Mammalia|Rodentia|Rattus norvegicus	-12.2	2.5	0.96	-0.56	6vw1.2	85.21	0.57	0.63	2.68	1
XP 031226742|Mammalia|Rodentia|Mastomys coucha	-12.1	2.8	0.96	-0.68	6vw1.2	85.46	0.58	0.67	2.68	1
XP 028617961|Mammalia|Rodentia|Grammomys surdaster	-12.3	2.2	0.98	-0.86	6vw1.2	85.41	0.58	0.68	2.68	1
XP 021043935|Mammalia|Rodentia|Mus pahari	-12.5	1.4	0.96	-0.8	6vw1.2	85.71	0.58	0.66	2.68	1
AAH26801|Mammalia|Rodentia|Mus musculus	-12.8	1	0.96	-0.86	6vw1.2	85.21	0.57	0.62	2.68	1
XP 021009138|Mammalia|Rodentia|Mus caroli	-12.5	1.6	0.96	-0.95	6vw1.2	85.59	0.58	0.66	2.68	1
XP 004671523|Mammalia|Rodentia|Jaculus jaculus	-12	3.4	0.97	-1.01	6vw1.2	86.6	0.58	0.72	2.68	1
XP 004597549|Mammalia|Lagomorpha|Ochotona princeps	-12.2	2.7	0.96	-0.95	6vw1.2	85.97	0.58	0.76	2.68	1
G1TEF4|Mammalia|Lagomorpha|Oryctolagus cuniculus	-12.3	2.1	0.97	-0.45	6vw1.2	87.36	0.58	0.77	2.68	1
XP 026252505|Mammalia|Rodentia|Urocitellus parryii	-11.2	13	0.97	-0.77	6vw1.2	86.85	0.58	0.7	2.68	1
I3M887|Mammalia|Rodentia|Ictidomys tridecemlineatus	-12.1	3.1	0.97	-0.77	6vw1.2	87.1	0.58	0.7	2.68	1
XP 027802308|Mammalia|Rodentia|Marmota flaviventris	-11.8	4.4	0.96	-0.91	6vw1.2	86.47	0.58	0.77	2.68	1
XP 015343540|Mammalia|Rodentia|Marmota marmota	-12	3.2	0.96	-0.87	6vw1.2	86.47	0.58	0.77	2.68	1
A0A1S3GHT7|Mammalia|Rodentia|Dipodomys ordii	-12.1	2.8	0.96	-0.72	6vw1.2	85.97	0.58	0.66	2.68	1
G5C234|Mammalia|Rodentia|Heterocephalus glaber	-11.8	5.1	0.97	-0.99	6vw1.2	88.35	0.58	0.78	2.68	1
XP 010643477|Mammalia|Rodentia|Fukomys damarensis	-12.2	2.5	0.97	-0.85	6vw1.2	87.34	0.58	0.78	2.68	1
XP 023575315|Mammalia|Rodentia|Octodon degus	-12.2	2.4	0.97	-0.78	6vw1.2	87.72	0.58	0.8	2.68	1
ACT66267|Mammalia|Rodentia|Chinchilla lanigera	-12.3	2	0.97	-0.9	6vw1.2	87.09	0.58	0.64	2.68	1
H0WMI5|Mammalia|Primates|Otolemur garnettii	-12.1	2.8	0.96	-0.84	6vw1.2	84.58	0.57	0.77	2.68	1
A0A2K6GHW5|Mammalia|Primates|Propithecus coquereli	-12.7	1.2	0.97	-1.18	6vw1.2	88.12	0.58	0.82	2.68	1
A0A1U7TY97|Mammalia|Primates|Carlito syrichta	-11.8	4.5	0.96	-1.16	6vw1.2	86.47	0.58	0.77	2.68	1
F7CNJ6|Mammalia|Primates|Callithrix jacchus	-11.6	6.8	0.98	-0.84	6vw1.2	91.91	0.6	0.76	2.68	1
A0A2K5DQI6|Mammalia|Primates|Aotus nancymaae	-11.5	7.3	0.98	-0.89	6vw1.2	92.41	0.6	0.76	2.68	1
A0A2K5PYM0|Mammalia|Primates|Cebus capucinus	-11.7	5.8	0.98	-1.27	6vw1.2	92.38	0.6	0.75	2.68	1
A0A2K6SBD4|Mammalia|Primates|Saimiri boliviensis	-11.5	8.1	0.98	-0.83	6vw1.2	92.16	0.6	0.76	2.68	1
A0A2J8KU96|Mammalia|Primates|Pan troglodytes	-12.3	2.1	0.98	-0.73	6vw1.2	96.71	0.61	0.76	2.68	1
XP 008972428|Mammalia|Primates|Pan paniscus	-12.3	2.1	0.98	-0.72	6vw1.2	96.71	0.61	0.76	2.68	1
Q9BYF1|Mammalia|Primates|Homo sapiens	-12.3	2.1	0.99	-0.72	6vw1.2	97.09	0.61	0.75	2.68	1
G3QWX4|Mammalia|Primates|Gorilla gorilla	-12.3	2.1	0.98	-0.72	6vw1.2	96.71	0.61	0.75	2.68	1
Q5RFN1|Mammalia|Primates|Pongo abelii	-12.4	1.8	0.98	-0.71	6vw1.2	96.21	0.61	0.75	2.68	1
G1RE79|Mammalia|Primates|Nomascus leucogenys	-12.4	1.7	0.98	-0.69	6vw1.2	95.95	0.61	0.75	2.68	1
XP 023054821|Mammalia|Primates|Piliocolobus tephrosceles	-12.3	2	0.98	-0.58	6vw1.2	94.56	0.61	0.75	2.68	1
A0A2K6NFG7|Mammalia|Primates|Rhinopithecus roxellana	-12.2	2.6	0.98	-1	6vw1.2	94.56	0.61	0.75	2.68	1
A0A2K5ZV99|Mammalia|Primates|Mandrillus leucophaeus	-12.4	1.9	0.98	-0.83	6vw1.2	94.69	0.61	0.76	2.68	1
XP 025227847|Mammalia|Primates|Theropithecus gelada	-12.3	2	0.98	-0.9	6vw1.2	94.82	0.61	0.76	2.68	1
A0A096N4X9|Mammalia|Primates|Papio anubis	-12.3	2	0.98	-0.91	6vw1.2	94.82	0.61	0.75	2.68	1
A0A2K5KSD8|Mammalia|Primates|Cercocebus atys	-12.4	1.9	0.98	-0.86	6vw1.2	94.82	0.61	0.76	2.68	1
AAY57872|Mammalia|Primates|Chlorocebus aethiops	-12.4	1.9	0.98	-0.95	6vw1.2	94.56	0.61	0.76	2.68	1
A0A0D9RQZ0|Mammalia|Primates|Chlorocebus sabaeus	-12.4	1.9	0.98	-0.93	6vw1.2	94.82	0.61	0.76	2.68	1
EHH60729|Mammalia|Primates|Macaca fascicularis	-12.4	1.9	0.98	-0.98	6vw1.2	94.82	0.61	0.75	2.68	1
A0A2K6D1N8|Mammalia|Primates|Macaca nemestrina	-12.4	1.8	0.98	-0.9	6vw1.2	94.94	0.61	0.76	2.68	1
F7AH40|Mammalia|Primates|Macaca mulatta	-12.4	1.8	0.98	-0.85	6vw1.2	94.82	0.61	0.75	2.68	1
XP 006164754|Mammalia|Scandentia|Tupaia chinensis	-12.2	2.6	0.97	-1.18	6vw1.2	83.82	0.57	0.78	2.68	1
XP 030703991|Mammalia|Artiodactyla|Globicephala melas	-12.4	1.9	0.97	-1.13	6vw1.2	82.91	0.57	0.81	2.68	1
XP 026951599|Mammalia|Artiodactyla|Lagenorhynchus obliquidens	-12.4	1.8	0.97	-1.1	6vw1.2	83.16	0.57	0.81	2.68	1
XP 004269705|Mammalia|Artiodactyla|Orcinus orca	-12.4	1.9	0.97	-1.07	6vw1.2	82.91	0.57	0.81	2.68	1
A0A2U4AJL3|Mammalia|Artiodactyla|Tursiops truncatus	-12.4	1.8	0.97	-1.14	6vw1.2	83.16	0.57	0.81	2.68	1
XP 024599894|Mammalia|Artiodactyla|Neophocaena asiaeorientalis	-12.7	1.1	0.97	-1.3	6vw1.2	82.66	0.57	0.84	2.68	1
XP 029095806|Mammalia|Artiodactyla|Monodon monoceros	-12.6	1.2	0.97	-1.4	6vw1.2	83.42	0.57	0.84	2.68	1
A0A2Y9M9H3|Mammalia|Artiodactyla|Delphinapterus leucas	-12.6	1.2	0.97	-1.4	6vw1.2	83.42	0.57	0.84	2.68	1
A0A340Y3Y6|Mammalia|Artiodactyla|Lipotes vexillifer	-12.4	1.9	0.97	-0.99	6vw1.2	83.42	0.57	0.78	2.68	1
A0A2Y9S5T9|Mammalia|Artiodactyla|Physeter catodon	-12.9	0.76	0.97	-1.23	6vw1.2	84.18	0.57	0.82	2.68	1
A0A452CBT6|Mammalia|Artiodactyla|Balaenoptera acutorostrata	-12.7	1.2	0.97	-1.13	6vw1.2	84.43	0.57	0.84	2.68	1
K7GLM4|Mammalia|Artiodactyla|Sus scrofa	-12.2	2.3	0.96	-1.07	6vw1.2	84.32	0.57	0.79	2.68	1
ASK12083|Mammalia|Artiodactyla|Sus scrofa(1)	-12.2	2.3	0.96	-1.07	6vw1.2	84.32	0.57	0.79	2.68	1
XP 010966303|Mammalia|Artiodactyla|Camelus bactrianus	-12.5	1.5	0.96	-1.36	6vw1.2	84.45	0.57	0.73	2.68	1
XP 006212709|Mammalia|Artiodactyla|Vicugna pacos	-12	3.3	0.96	-1.3	6vw1.2	84.58	0.57	0.73	2.68	1
W5PSB6|Mammalia|Artiodactyla|Ovis aries	-12.5	1.4	0.97	-1.2	6vw1.2	84.18	0.57	0.81	2.68	1
A0A452EVJ5|Mammalia|Artiodactyla|Capra hircus	-12.6	1.4	0.97	-1.12	6vw1.2	84.18	0.57	0.82	2.68	1
XP 006041602|Mammalia|Artiodactyla|Bubalus bubalis	-12.6	1.3	0.97	-1.19	6vw1.2	84.05	0.57	0.82	2.68	1
XP 019811720|Mammalia|Artiodactyla|Bos indicus	-12.6	1.4	0.97	-1.22	6vw1.2	83.92	0.57	0.82	2.68	1
ELR51016|Mammalia|Artiodactyla|Bos mutus	-12.6	1.4	0.97	-1.19	6vw1.2	84.05	0.57	0.82	2.68	1
XP 027389729|Mammalia|Artiodactyla|Bos indicus x Bos taurus	-12.6	1.4	0.97	-1.19	6vw1.2	84.05	0.57	0.82	2.68	1
Q58DD0|Mammalia|Artiodactyla|Bos taurus	-12.6	1.4	0.97	-1.19	6vw1.2	84.05	0.57	0.82	2.68	1
F6V9L3|Mammalia|Perissodactyla|Equus caballus	-11.5	7.3	0.97	-0.81	6vw1.2	87.61	0.58	0.79	2.68	1
XP 008542995|Mammalia|Perissodactyla|Equus przewalskii	-11.5	7.3	0.97	-0.81	6vw1.2	87.61	0.58	0.79	2.68	1
XP 017505752|Mammalia|Pholidota|Manis javanica	-12.5	1.6	0.96	-0.68	6vw1.2	85.97	0.58	0.75	2.68	1
Q56H28|Mammalia|Carnivora|Felis catus	-12.7	1.1	0.97	-1.2	6vw1.2	86.6	0.58	0.79	2.68	1
XP 026910297|Mammalia|Carnivora|Acinonyx jubatus	-12.7	1.1	0.97	-1.2	6vw1.2	86.6	0.58	0.79	2.68	1
VFV30336|Mammalia|Carnivora|Lynx pardinus	-12.8	0.98	0.97	-1.19	6vw1.2	86.6	0.58	0.79	2.68	1
XP 030160839|Mammalia|Carnivora|Lynx canadensis	-12.7	1.1	0.97	-1.19	6vw1.2	86.6	0.58	0.79	2.68	1
XP 025790417|Mammalia|Carnivora|Puma concolor	-12.8	1	0.97	-1.21	6vw1.2	86.85	0.58	0.79	2.68	1
XP 019273508|Mammalia|Carnivora|Panthera pardus	-12.8	1	0.97	-1.14	6vw1.2	86.73	0.58	0.79	2.68	1
XP 007090142|Mammalia|Carnivora|Panthera tigris	-12.8	0.96	0.97	-1.12	6vw1.2	86.85	0.58	0.79	2.68	1
Q56NL1|Mammalia|Carnivora|Paguma larvata	-12.7	1	0.96	-1.28	6vw1.2	85.97	0.58	0.73	2.68	1
XP 029786256|Mammalia|Carnivora|Suricata suricatta	-13.1	0.61	0.96	-1.09	6vw1.2	84.7	0.57	0.67	2.68	1
A0A3Q7RAT9|Mammalia|Carnivora|Vulpes vulpes	-12.6	1.2	0.96	-1.2	6vw1.2	85.57	0.58	0.73	2.68	1
ABW16956|Mammalia|Carnivora|Nyctereutes procyonoides	-12.6	1.3	0.96	-1.18	6vw1.2	85.57	0.58	0.69	2.68	1
XP 025292934|Mammalia|Carnivora|Canis lupus	-12.6	1.2	0.96	-1.29	6vw1.2	85.57	0.58	0.73	2.68	1
J9P7Y2|Mammalia|Carnivora|Canis lupus	-12.5	1.6	0.96	-1.13	6vw1.2	85.7	0.58	0.73	2.68	1
A0A2Y9KS18|Mammalia|Carnivora|Enhydra lutris	-12.2	2.7	0.96	-1.08	6vw1.2	85.08	0.58	0.79	2.68	1
Q2WG88|Mammalia|Carnivora|Mustela putorius	-12.4	1.9	0.96	-1.08	6vw1.2	84.7	0.57	0.78	2.68	1
BAE72462|Mammalia|Carnivora|Procyon lotor	-13.2	0.49	0.96	-1.12	6vw1.2	85.21	0.58	0.74	2.68	1
A0A3Q7TE16|Mammalia|Carnivora|Ursus arctos	-12.7	1.2	0.96	-0.84	6vw1.2	86.22	0.58	0.71	2.68	1
A0A452R1Z9|Mammalia|Carnivora|Ursus americanus	-12.7	1.2	0.96	-0.84	6vw1.2	86.22	0.58	0.71	2.68	1
G1MC42|Mammalia|Carnivora|Ailuropoda melanoleuca	-12.6	1.2	0.96	-0.97	6vw1.2	85.71	0.58	0.76	2.68	1
XP 021536480|Mammalia|Carnivora|Neomonachus schauinslandi	-13.1	0.62	0.96	-1.22	6vw1.2	84.7	0.57	0.78	2.68	1
XP 027465354|Mammalia|Carnivora|Zalophus californianus	-13.1	0.6	0.96	-1.04	6vw1.2	85.34	0.58	0.79	2.68	1
XP 025713397|Mammalia|Carnivora|Callorhinus ursinus	-13	0.63	0.96	-1.03	6vw1.2	85.59	0.58	0.79	2.68	1
XP 027970822|Mammalia|Carnivora|Eumetopias jubatus	-13	0.63	0.96	-1.02	6vw1.2	85.46	0.58	0.79	2.68	1
XP 028378317|Mammalia|Chiroptera|Phyllostomus discolor	-12.5	1.5	0.97	-0.93	6vw1.2	83.55	0.57	0.66	2.68	0.99
XP 024425698|Mammalia|Chiroptera|Desmodus rotundus	-12.1	3.1	0.97	-1.06	6vw1.2	83.04	0.57	0.68	2.68	0.99
ACT66266|Mammalia|Chiroptera|Pipistrellus abramus	-10.9	20	0.94	-1.06	6vw1.2	79.19	0.56	0.77	2.68	1
G1PXH7|Mammalia|Chiroptera|Myotis lucifugus	-10.8	24	0.96	-0.63	6lzg.1	85.82	0.58	0.72	2.5	1
XP 016058453|Mammalia|Chiroptera|Miniopterus natalensis	-11.3	10	0.97	-1.08	6vw1.2	82.34	0.57	0.72	2.68	1
XP 015974412|Mammalia|Chiroptera|Rousettus aegyptiacus	-11.7	5.5	0.94	-0.79	6vw1.2	80.78	0.56	0.73	2.68	1
ADJ19219|Mammalia|Chiroptera|Rousettus leschenaultii	-11.7	5.5	0.94	-0.78	6vw1.2	81.16	0.56	0.73	2.68	1
XP 011361275|Mammalia|Chiroptera|Pteropus vampyrus	-11.8	5	0.97	-0.84	6vw1.2	81.9	0.56	0.76	2.68	1
XP 006911709|Mammalia|Chiroptera|Pteropus alecto	-11.7	5.3	0.95	-0.8	6vw1.2	82.81	0.57	0.76	2.68	1
XP 019522936|Mammalia|Chiroptera|Hipposideros armiger	-11	16	0.94	-0.95	6vw1.2	81.8	0.56	0.68	2.68	1
ALJ94034|Mammalia|Chiroptera|Rhinolophus landeri	-12.3	2	0.94	-1.05	6vw1.2	81.54	0.56	0.73	2.68	1
ALJ94035|Mammalia|Chiroptera|Rhinolophus alcyone	-10.8	25	0.94	-1.46	6vw1.2	81.29	0.56	0.68	2.68	1
BAH02663|Mammalia|Chiroptera|Rhinolophus ferrumequinum	-11.3	12	0.94	-0.96	6vw1.2	81.8	0.56	0.67	2.68	1
ABU54053|Mammalia|Chiroptera|Rhinolophus pearsonii	-10.6	35	0.95	-1.18	6vw1.2	82.3	0.57	0.8	2.68	1
ADN93472|Mammalia|Chiroptera|Rhinolophus sinicus	-10.2	68	0.94	-1.22	6vw1.2	81.42	0.56	0.75	2.68	1
ADN93477|Mammalia|Chiroptera|Rhinolophus pusillus	-11.9	3.8	0.94	-1.16	6vw1.2	81.29	0.56	0.63	2.68	1
ADN93471|Mammalia|Chiroptera|Rhinolophus macrotis	-11.7	5.8	0.94	-1.14	6vw1.2	81.67	0.56	0.74	2.68	1
A0A1S3APE5|Mammalia|Eulipotyphla|Erinaceus europaeus	-12.2	2.5	0.97	-0.79	6vw1.2	82.68	0.56	0.68	2.68	1
XP 004612266|Mammalia|Eulipotyphla|Sorex araneus	-12.6	1.4	0.95	-0.47	6lzg.1	83.33	0.57	0.73	2.5	1
XP 012585871|Mammalia|Eulipotyphla|Condylura cristata	-12.6	1.4	0.96	-0.88	6vw1.2	82.41	0.56	0.63	2.68	0.99
XP 004710002|Mammalia|unclassified|Echinops telfairi	-12.2	2.4	0.95	-1.13	6vw1.2	80.72	0.56	0.65	2.68	0.99
XP 004449124|Mammalia|Cingulata|Dasypus novemcinctus	-11.3	11	0.97	-0.95	6vw1.2	82.41	0.56	0.78	2.68	1
XP 006835673|Mammalia|unclassified|Chrysochloris asiatica	-10.3	52	0.96	-0.89	6vw1.2	82.18	0.57	0.74	2.68	0.99
XP 006892457|Mammalia|Macroscelidea|Elephantulus edwardii	-11.4	9.3	0.97	-0.77	6vw1.2	82.17	0.57	0.78	2.68	1
G3T6Q2|Mammalia|Proboscidea|Loxodonta africana	-12.4	2	0.96	-0.57	6lzg.1	86.26	0.58	0.64	2.5	1
A0A2Y9E393|Mammalia|Sirenia|Trichechus manatus	-12.6	1.3	0.98	-0.82	6lzg.1	86.35	0.58	0.66	2.5	1
F6WXR7|Mammalia|Didelphimorphia|Monodelphis domestica	-11.2	13	0.94	-1.42	6vw1.2	77.31	0.55	0.65	2.68	1
XP 031814825|Mammalia|Dasyuromorphia|Sarcophilus harrisii	-11.3	10	0.89	-1.31	6vw1.2	77.22	0.55	0.69	2.68	1
A0A4X2M679|Mammalia|Diprotodontia|Vombatus ursinus	-11.9	4	0.94	-1.13	6vw1.2	77.79	0.55	0.72	2.68	1
XP 001515597|Mammalia|Monotremata|Ornithorhynchus anatinus	-12.9	0.83	0.92	-0.47	6lzg.1	79.21	0.55	0.73	2.5	0.99
XP 015273067|Lepidosauria|Squamata|Gekko japonicus	-12	3.2	0.9	-1.46	6vw1.2	73.13	0.54	0.72	2.68	1
A0A402E7V6|Lepidosauria|Squamata|Paroedura picta	-12.1	2.8	0.9	-1.2	6lzg.1	76.37	0.54	0.72	2.5	0.99
XP 020642422|Lepidosauria|Squamata|Pogona vitticeps	-12.1	2.8	0.9	-1.48	6vw1.2	74.08	0.53	0.76	2.68	0.99
G1KTF3|Lepidosauria|Squamata|Anolis carolinensis	-12.1	2.9	0.89	-1.71	6vw1.2	73	0.53	0.76	2.68	1
XP 007431942|Lepidosauria|Squamata|Python bivittatus	-11.5	7.2	0.88	-1.36	6m0j.1	74.01	0.54	0.68	2.45	1
XP 026570054|Lepidosauria|Squamata|Pseudonaja textilis	-11.6	6.9	0.87	-1.44	6lzg.1	73.18	0.53	0.72	2.5	0.99
ETE61880|Lepidosauria|Squamata|Ophiophagus hannah	-11.7	5.8	0.87	-1.94	6vw1.2	70.73	0.52	0.65	2.68	0.99
XP 019384826|Crocodylia|Crocodylus porosus	-11.3	11	0.91	-1.26	6vw1.2	74.78	0.54	0.68	2.68	0.99
A0A3Q0H852|Crocodylia|Alligator sinensis	-12	3.5	0.91	-1.49	6vw1.2	74.65	0.54	0.74	2.68	0.99
K7FJ41|Testudines|Pelodiscus sinensis	-12.4	1.8	0.92	-1.58	6vw1.2	75.38	0.54	0.73	2.68	1
XP 030407881|Testudines|Gopherus evgoodei	-13.7	0.23	0.91	-1.38	6lzg.1	77.1	0.54	0.73	2.5	0.99
XP 005287845|Testudines|Chrysemys picta	-13.3	0.39	0.92	-1.24	6lzg.1	77.61	0.55	0.73	2.5	0.99
XP 026503951|Testudines|Terrapene carolina	-13.3	0.4	0.92	-1.31	6lzg.1	77.74	0.55	0.73	2.5	0.99
G1NPB8|Aves|Galliformes|Meleagris gallopavo	-12.2	2.4	0.91	-1.39	6vw1.2	74.27	0.54	0.78	2.68	1
XP 031451919|Aves|Galliformes|Phasianus colchicus	-12	3.5	0.92	-1.32	6vw1.2	74.52	0.54	0.78	2.68	1
F1NHR4|Aves|Galliformes|Gallus gallus	-12.1	2.8	0.92	-1.34	6vw1.2	74.65	0.54	0.77	2.68	1
XP 021240731|Aves|Galliformes|Numida meleagris	-11.5	8.3	0.92	-1.41	6vw1.2	74.65	0.54	0.73	2.68	1
XP 015742063|Aves|Galliformes|Coturnix japonica	-12.1	3.1	0.92	-1.32	6vw1.2	75.03	0.54	0.72	2.68	1
XP 025891105|Aves|Tinamiformes|Nothoprocta perdicaria	-11.4	9.6	0.92	-1.2	6vw1.2	76.05	0.54	0.73	2.68	1
A0A093H9Q2|Aves|Struthioniformes|Struthio camelus	-12.1	2.9	0.92	-1.39	6vw1.2	75.16	0.54	0.76	2.68	1
XP 025942946|Aves|Apterygiformes|Apteryx rowi	-12.2	2.6	0.92	-1.14	6vw1.2	75.41	0.54	0.76	2.68	1
XP 021388026|Aves|Passeriformes|Lonchura striata	-11.8	4.7	0.92	-1.33	6vw1.2	74.75	0.54	0.76	2.68	1
XP 002194303|Aves|Passeriformes|Taeniopygia guttata	-11.9	3.9	0.92	-1.61	6vw1.2	75	0.54	0.76	2.68	1
A0A3L8STG9|Aves|Passeriformes|Erythrura gouldiae	-11.6	6.6	0.92	-1.31	6vw1.2	75.13	0.54	0.76	2.68	1
XP 009087922|Aves|Passeriformes|Serinus canaria	-12.2	2.4	0.93	-1.25	6vw1.2	75.76	0.54	0.76	2.68	1
XP 005491832|Aves|Passeriformes|Zonotrichia albicollis	-11.7	5.5	0.92	-1.05	6lzg.1	77.54	0.55	0.75	2.5	1
XP 030811385|Aves|Passeriformes|Camarhynchus parvulus	-12.1	2.8	0.92	-1.26	6vw1.2	75.76	0.54	0.82	2.68	1
XP 031956594|Aves|Passeriformes|Corvus moneduloides	-11.6	7.1	0.93	-1.12	6vw1.2	76.14	0.55	0.76	2.68	1
XP 010392735|Aves|Passeriformes|Corvus cornix	-11.5	7.2	0.93	-1.1	6vw1.2	75.89	0.54	0.72	2.68	1
XP 015486815|Aves|Passeriformes|Parus major	-11.9	4.3	0.92	-1.17	6vw1.2	75.73	0.54	0.7	2.68	0.99
XP 005516712|Aves|Passeriformes|Pseudopodoces humilis	-11.9	4.1	0.92	-1.13	6vw1.2	75.86	0.54	0.65	2.68	0.99
XP 023774184|Aves|Passeriformes|Cyanistes caeruleus	-11.9	3.8	0.92	-0.98	6vw1.2	75.73	0.54	0.7	2.68	0.99
U3JP73|Aves|Passeriformes|Ficedula albicollis	-11.5	8.3	0.92	-1.17	6vw1.2	74.87	0.54	0.72	2.68	1
XP 014731370|Aves|Passeriformes|Sturnus vulgaris	-11.8	4.9	0.93	-0.98	6lzg.1	78.27	0.55	0.72	2.5	0.99
XP 027757151|Aves|Passeriformes|Empidonax traillii	-13.1	0.57	0.92	-1.08	6vw1.2	75	0.54	0.77	2.68	1
XP 027544864|Aves|Passeriformes|Neopelma chrysocephalum	-13.5	0.31	0.92	-1.05	6vw1.2	74.87	0.54	0.77	2.68	1
XP 027494818|Aves|Passeriformes|Corapipo altera	-13.4	0.36	0.92	-1.15	6vw1.2	74.62	0.54	0.71	2.68	1
KFW83101|Aves|Passeriformes|Manacus vitellinus	-13.6	0.27	0.92	-1.07	6vw1.2	74.75	0.54	0.72	2.68	1
XP 027593975|Aves|Passeriformes|Pipra filicauda	-13.6	0.27	0.92	-1.01	6vw1.2	74.75	0.54	0.72	2.68	1
KFU86780|Aves|Apodiformes|Chaetura pelagica	-11.9	4	0.86	-1.17	6vw1.2	73.89	0.54	0.75	2.68	1
XP 008492997|Aves|Apodiformes|Calypte anna	-11.4	9.3	0.92	-1.05	6m0j.1	77.82	0.55	0.74	2.45	1
XP 014815705|Aves|Charadriiformes|Calidris pugnax	-11.7	6	0.91	-1.1	6lzg.1	77.23	0.55	0.76	2.5	0.99
KFQ31791|Aves|Gruiformes|Mesitornis unicolor	-12.1	2.8	0.91	-1.13	6vw1.2	74.65	0.54	0.76	2.68	1
A0A0A0ARD3|Aves|Charadriiformes|Charadrius vociferus	-11.9	4.2	0.92	-0.92	6vw1.2	75.54	0.54	0.76	2.68	1
KFV95965|Aves|Gruiformes|Eurypyga helias	-11.7	5.8	0.91	-1.24	6vw1.2	74.59	0.54	0.71	2.68	0.99
A0A1V4JC49|Aves|Columbiformes|Patagioenas fasciata	-11.8	5	0.92	-1.16	6vw1.2	75.29	0.54	0.71	2.68	1
XP 005151516|Aves|Psittaciformes|Melopsittacus undulatus	-12.4	1.8	0.92	-1	6m0j.1	77.95	0.55	0.73	2.45	1
A0A0Q3MBP8|Aves|Psittaciformes|Amazona aestiva	-12.2	2.4	0.92	-0.94	6m0j.1	77.95	0.55	0.73	2.45	1
XP 030332639|Aves|Psittaciformes|Strigops habroptila	-12.3	2	0.91	-0.71	6m0j.1	76.55	0.55	0.73	2.45	1
KFP42826|Aves|Gruiformes|Chlamydotis macqueenii	-12.2	2.4	0.9	-1.27	6vw1.2	73.79	0.54	0.76	2.68	1
KFP57867|Aves|Accipitriformes|Cathartes aura	-11.6	6.8	0.9	-1.44	6vw1.2	74.26	0.54	0.76	2.68	0.99
KFW94280|Aves|Pelecaniformes|Phalacrocorax carbo	-12.8	0.9	0.91	-1.32	6vw1.2	74.71	0.54	0.81	2.68	1
KFQ79536|Aves|Pelecaniformes|Phaethon lepturus	-11.7	5.3	0.92	-1.31	6vw1.2	74.52	0.54	0.76	2.68	1
XP 029855025|Aves|Accipitriformes|Aquila chrysaetos	-11.8	4.9	0.92	-1.32	6vw1.2	75	0.54	0.76	2.68	1
XP 027666698|Aves|Falconiformes|Falco cherrug	-11.8	5.1	0.91	-1.22	6vw1.2	73.89	0.54	0.72	2.68	1
XP 026705725|Aves|Strigiformes|Athene cunicularia	-12.3	2.2	0.93	-1.14	6lzg.1	78.05	0.55	0.76	2.5	1
KFV58504|Aves|Gaviiformes|Gavia stellata	-11.7	5.4	0.92	-1.14	6vw1.2	75.41	0.54	0.76	2.68	1
A0A087QXE1|Aves|Sphenisciformes|Aptenodytes forsteri	-11.6	6.2	0.93	-1.21	6vw1.2	75.51	0.54	0.76	2.68	1
KAF1644867|Aves|Sphenisciformes|Aptenodytes patagonicus	-11.7	5.9	0.92	-1.23	6vw1.2	75.38	0.54	0.76	2.68	1
KAF1676228|Aves|Sphenisciformes|Pygoscelis papua	-11.7	5.5	0.92	-1.21	6vw1.2	75.13	0.54	0.76	2.68	1
KAF1478330|Aves|Sphenisciformes|Pygoscelis antarcticus	-11.8	5.1	0.88	-1.18	6vw1.2	74.78	0.54	0.76	2.68	1
KAF1422197|Aves|Sphenisciformes|Spheniscus humboldti	-11.7	6	0.92	-1.21	6vw1.2	75.38	0.54	0.77	2.68	1
KAF1452145|Aves|Sphenisciformes|Spheniscus demersus	-11.7	6	0.88	-1.21	6vw1.2	75.16	0.54	0.76	2.68	1
KAF1485285|Aves|Sphenisciformes|Megadyptes antipodes	-11.6	6.6	0.87	-1.27	6vw1.2	74.52	0.54	0.76	2.68	1
KAF1544712|Aves|Sphenisciformes|Eudyptula minor	-11.6	6.9	0.92	-1.25	6vw1.2	74.75	0.54	0.76	2.68	1
KAF1516848|Aves|Sphenisciformes|Eudyptula albosignata	-11.6	6.9	0.92	-1.25	6vw1.2	74.75	0.54	0.76	2.68	1
KAF1479752|Aves|Sphenisciformes|Eudyptula novaehollandiae	-11.6	6.9	0.92	-1.25	6vw1.2	74.75	0.54	0.76	2.68	1
KAF1567194|Aves|Sphenisciformes|Eudyptes schlegeli	-11.6	6.7	0.92	-1.21	6vw1.2	74.9	0.54	0.76	2.68	1
KAF1629602|Aves|Sphenisciformes|Eudyptes filholi	-11.6	7.1	0.92	-1.19	6vw1.2	74.78	0.54	0.77	2.68	1
KAF1650452|Aves|Sphenisciformes|Eudyptes chrysocome	-11.6	7.1	0.92	-1.19	6vw1.2	74.78	0.54	0.77	2.68	1
KAF1608779|Aves|Sphenisciformes|Eudyptes chrysolophus	-11.6	7	0.92	-1.18	6vw1.2	74.78	0.54	0.76	2.68	1
KAF1522443|Aves|Sphenisciformes|Eudyptes sclateri	-11.6	7	0.92	-1.18	6vw1.2	74.75	0.54	0.76	2.68	1
KAF1593913|Aves|Sphenisciformes|Eudyptes robustus	-11.6	7.1	0.92	-1.19	6vw1.2	74.75	0.54	0.76	2.68	1
KAF1575046|Aves|Sphenisciformes|Eudyptes pachyrhynchus	-11.6	7.1	0.92	-1.19	6vw1.2	74.75	0.54	0.76	2.68	1
XP 029459086|Amphibia|Gymnophiona|Rhinatrema bivittatum	-12.1	2.9	0.87	-1.39	6vw1.2	71.41	0.53	0.76	2.68	0.99
XP 030058174|Amphibia|Gymnophiona|Microcaecilia unicolor	-12.4	1.8	0.88	-1.1	6lzg.1	74.65	0.53	0.71	2.5	0.99
XP 018418558|Amphibia|Anura|Nanorana parkeri	-10.9	21	0.87	-1.81	6vw1.2	70.01	0.52	0.64	2.68	0.99
F6PSC4|Amphibia|Anura|Xenopus tropicalis	-12	3.2	0.87	-2.08	6vw1.2	70.38	0.52	0.7	2.68	1
XP 031702716|Actinopteri|Perciformes|Anarrhichthys ocellatus	-11	17	0.86	-1.44	6vw1.2	68.35	0.51	0.64	2.68	0.99
XP 031162227|Actinopteri|Perciformes|Sander lucioperca	-11.8	5.2	0.86	-1.51	6vw1.2	68.48	0.51	0.68	2.68	0.99
XP 028257887|Actinopteri|unclassified|Parambassis ranga	-12.4	1.7	0.86	-1.33	6vw1.2	67.59	0.51	0.59	2.68	0.99
AWP01324|Actinopteri|Pleuronectiformes|Scophthalmus maximus	-11.7	5.3	0.86	-1.47	6vw1.2	68.02	0.51	0.74	2.68	0.99
XP 026175949|Actinopteri|Synbranchiformes|Mastacembelus armatus	-12.8	0.9	0.86	-1.23	6vw1.2	67.76	0.51	0.66	2.68	0.99
XP 022605054|Actinopteri|Carangiformes|Seriola dumerili	-11.7	5.6	0.86	-1.38	6vw1.2	68.02	0.51	0.67	2.68	0.99
A0A3B4YQJ7|Actinopteri|Carangiformes|Seriola lalandi	-11.7	5.3	0.86	-1.4	6vw1.2	68.02	0.51	0.67	2.68	0.99
XP 029283581|Actinopteri|Perciformes|Cottoperca gobio	-11.2	12	0.85	-1.59	6vw1.2	67.17	0.51	0.75	2.68	0.99
XP 010790455|Actinopteri|Perciformes|Notothenia coriiceps	-12.4	1.9	0.86	-1.46	6vw1.2	67.85	0.51	0.68	2.68	0.99
XP 020493627|Actinopteri|Labriformes|Labrus bergylta	-11.6	6.3	0.86	-1.12	6vw1.2	67.72	0.51	0.67	2.68	0.99
TWW67837|Actinopteri|Tetraodontiformes|Takifugu flavidus	-12.6	1.3	0.86	-1.19	6vw1.2	67.26	0.51	0.7	2.68	0.99
XP 029702274|Actinopteri|Tetraodontiformes|Takifugu rubripes	-12.6	1.3	0.86	-1.21	6vw1.2	67	0.51	0.7	2.68	0.99
H3CVU4|Actinopteri|Tetraodontiformes|Tetraodon nigroviridis	-11.7	5.9	0.86	-1.42	6vw1.2	66.96	0.51	0.7	2.68	0.99
XP 030271236|Actinopteri|Spariformes|Sparus aurata	-12.1	3	0.86	-1.37	6vw1.2	67.55	0.51	0.61	2.68	0.99
XP 008290762|Actinopteri|unclassified|Stegastes partitus	-12	3.2	0.86	-1.51	6vw1.2	67.72	0.51	0.69	2.68	0.99
A0A3Q1GJ29|Actinopteri|unclassified|Acanthochromis polyacanthus	-12.1	3.1	0.86	-1.5	6vw1.2	66.5	0.51	0.66	2.68	0.99
XP 029354067|Actinopteri|Carangiformes|Echeneis naucrates	-11.6	7	0.86	-1.28	6vw1.2	68.1	0.51	0.65	2.68	0.99
A0A087YG60|Actinopteri|Cyprinodontiformes|Poecilia formosa	-10.9	19	0.86	-1.1	6vw1.2	68.1	0.51	0.69	2.68	0.99
A0A3B3Z5V1|Actinopteri|Cyprinodontiformes|Poecilia mexicana	-10.9	20	0.86	-1.1	6vw1.2	68.1	0.51	0.69	2.68	0.99
M3ZIE3|Actinopteri|Cyprinodontiformes|Xiphophorus maculatus	-10.9	19	0.86	-1	6vw1.2	68.48	0.51	0.68	2.68	0.99
XP 027871671|Actinopteri|Cyprinodontiformes|Xiphophorus couchianus	-10.9	19	0.86	-0.99	6vw1.2	68.61	0.51	0.68	2.68	0.99
XP 029904152|Actinopteri|Holocentriformes|Myripristis murdjan	-11.5	7.9	0.86	-1.26	6vw1.2	68.87	0.51	0.68	2.68	0.99
XP 028297875|Actinopteri|Blenniiformes|Gouania willdenowi	-11.5	7.8	0.86	-1.32	6vw1.2	68.02	0.51	0.67	2.68	1
XP 029949257|Actinopteri|Blenniiformes|Salarias fasciatus	-12.1	2.8	0.86	-0.96	6lzg.1	71.27	0.52	0.67	2.5	0.99
XP 026020155|Actinopteri|Cichliformes|Astatotilapia calliptera	-12.4	1.7	0.86	-1.45	6vw1.2	68.53	0.51	0.65	2.68	0.99
A0A3P9BEA1|Actinopteri|Cichliformes|Maylandia zebra	-12.4	1.8	0.86	-1.43	6vw1.2	68.4	0.51	0.65	2.68	0.99
A0A3Q3D0X4|Actinopteri|Cichliformes|Haplochromis burtoni	-12.4	1.7	0.86	-1.42	6vw1.2	68.53	0.51	0.7	2.68	0.99
XP 005724169|Actinopteri|Cichliformes|Pundamilia nyererei	-13.6	0.25	0.87	-1.48	6lzg.1	71.65	0.52	0.73	2.5	0.99
XP 006780474|Actinopteri|Cichliformes|Neolamprologus brichardi	-12.6	1.3	0.86	-1.47	6vw1.2	68.27	0.51	0.65	2.68	0.99
G3PQP1|Actinopteri|Perciformes|Gasterosteus aculeatus	-11.5	7.2	0.85	-1.98	6vw1.2	68.58	0.51	0.7	2.68	0.99
XP 026803610|Actinopteri|Siluriformes|Pangasianodon hypophthalmus	-12.2	2.4	0.86	-1.61	6vw1.2	68.1	0.51	0.71	2.68	1
A0A2D0Q7Z4|Actinopteri|Siluriformes|Ictalurus punctatus	-11.9	4.1	0.86	-1.63	6vw1.2	68.61	0.51	0.71	2.68	1
XP 027024524|Actinopteri|Siluriformes|Tachysurus fulvidraco	-12.1	3	0.86	-1.79	6vw1.2	67.72	0.51	0.71	2.68	1
TSY13820|Actinopteri|Siluriformes|Bagarius yarrelli	-12.3	2.2	0.86	-1.84	6vw1.2	67.97	0.51	0.71	2.68	1
XP 017550079|Actinopteri|Characiformes|Pygocentrus nattereri	-12.1	2.8	0.86	-1.35	6vw1.2	68.44	0.51	0.71	2.68	1
W5KM91|Actinopteri|Characiformes|Astyanax mexicanus	-11.3	11	0.87	-1.37	6vw1.2	69.75	0.52	0.71	2.68	1
A0A3P8ZXN9|Actinopteri|Esociformes|Esox lucius	-12.3	2	0.86	-1.35	6lzg.1	70.29	0.52	0.66	2.5	0.99
XP 029603502|Actinopteri|Salmoniformes|Salmo trutta	-11.4	9.9	0.86	-1.89	6vw1.2	67.26	0.51	0.65	2.68	0.99
XP 021433278|Actinopteri|Salmoniformes|Oncorhynchus mykiss	-11.5	7.6	0.86	-1.9	6vw1.2	67.09	0.51	0.66	2.68	0.99
XP 028655640|Cladistia|Polypteriformes|Erpetoichthys calabaricus	-11.8	4.8	0.87	-1.36	6vw1.2	71.25	0.52	0.63	2.68	0.99
A0A401PFM8|Chondrichthyes|Carcharhiniformes|Scyliorhinus torazame	-10.6	32	0.86	-1.6	6vw1.2	68.35	0.52	0.66	2.68	0.99
H3B2W0|Coelacanthimorpha|Coelacanthiformes|Latimeria chalumnae	-13.6	0.24	0.87	-1.09	6vw1.2	71.05	0.52	0.69	2.68	0.99
a predicted binding affinity (ΔG); b value of the dissociation constant (Kd) at 37℃; cGMQE, expressed as a number between 0 and 1, higher numbers indicate higher model reliability; d QMEAN, scores of -4.0 or below are an indication of models with low quality; e template used for model construction; f,g Identityand similarity between sequence and template; h QSQE, a number between 0 and 1, a value…
